# EGFRvIII-Targeted Virus-Like Particles Enable Selective Genome Editing and Elimination of Glioblastoma Cells

**DOI:** 10.1101/2025.08.26.672521

**Authors:** Canan Bayraktar-Odabas, Ibrahim Sahin Ozyildiz, Tugba Bagci-Onder

**Author notes:** Corresponding author Koç University School of Medicine, Rumelifeneri Yolu, 34450, Sarıyer, Istanbul, Türkiye.

## Abstract

Glioblastoma (GBM) is a highly aggressive malignancy with poor prognosis, frequently driven by aberrant signaling through the mutant epidermal growth factor receptor variant III (EGFRvIII). This unique tumor-specific alteration provides an attractive opportunity for precision therapies that can discriminate malignant from normal tissue. In this study, we developed a modular virus-like particle (VLP) platform engineered to selectively recognize EGFRvIII-positive cells while minimizing off-target activity. By systematically screening single-chain variable fragments (scFvs) and peptide ligands displayed on engineered viral envelopes, we identified an optimal targeting configuration that maximized specificity without compromising entry efficiency. Beyond targeting, we optimized multiple layers of VLP design—including packaging stoichiometry and gRNA backbones—to achieve robust encapsidation and delivery of Cas9 ribonucleoproteins (Cas9-RNPs). Functional assays demonstrated efficient genome editing in reporter systems and confirmed the capacity of our platform for reliable therapeutic cargo delivery. Most importantly, EGFRvIII-targeted VLPs translated delivery into therapeutic outcomes, enabling potent and highly selective elimination of EGFRvIII-positive glioblastoma cells while sparing non-target cells. Collectively, this work establishes a versatile and programmable framework for tumor-targeted VLP therapeutics and lays the foundation for future in vivo studies toward precision treatment of glioblastoma and other EGFRvIII-driven cancers.
