## Supplementary Table 1 for "EGFRvIII-Targeted Virus-Like Particles Enable Selective Genome Editing and Elimination of Glioblastoma Cells"

### Sheet: scfv and peptides
Name	Sequence
scFv1	GAAATCCAGCTGGTGCAGTCAGGCGCCGAGGTCAAGAAGCCGGGAGAGTCGCTGAGAATCTCGTGCAAGGGCTCGGGGTTCAACATCGAGGACTACTACATTCACTGGGTCAGGCAGATGCCGGGAAAGGGACTGGAATGGATGGGCCGGATCGACCCAGAAAATGACGAAACCAAATACGGGCCGATTTTTCAAGGCCACGTGACTATCAGCGCAGACACGAGCATCAACACTGTCTACCTCCAGTGGTCCTCGCTTAAGGCCAGCGATACCGCTATGTACTACTGCGCATTCAGAGGCGGGGTGTACTGGGGACAAGGAACCACTGTGACCGTGAGCAGCGGAGGTGGCGGCTCGGGAGGAGGTGGGAGCGGAGGAGGAGGTTCCGGCGGTGGAGGA…
scFv2	CAGGTGAAGTTGCAGCAGAGTGGAGGTGGCCTCGTGAAACCCGGTGCCTCACTCAAGTTGAGTTGTGTAACATCCGGGTTCACCTTCCGAAAGTTCGGTATGAGCTGGGTAAGGCAGACTTCAGACAAACGCCTCGAATGGGTCGCCTCCATAAGTACGGGTGGTTACAACACTTACTACTCAGATAATGTAAAAGGCAGGTTTACCATTAGCCGGGAAAATGCGAAAAACACCCTTTACCTTCAAATGAGCAGTTTGAAGAGTGAGGATACCGCTCTTTACTATTGTACACGAGGTTACTCAAGCACCTCTTACGCTATGGATTATTGGGGCCAGGGGACGACAGTAACGGTATCATCCTCAGGAGGGGGCTCCGGTGGGGGTGGCAGCGGAGGCGGC…
scFv3	CAAGTGAAGCTCCAGCAATCCGGCGGTGGACTGGTGAAACCCGGAGCAAGTCTGAAACTTTCATGTGTCACAAGCGGGTTTACCTTTCGGAAGTTCGGAATGTCTTGGGTACGCCAGACATCCGACAAACGGCTTGAATGGGTGGCCTCTATCAGTACCGGAGGGTATAATACGTACTATAGTGACAACGTCAAGGGTCGCTTCACTATCAGTAGGGAAAATGCAAAAAACACGCTCTACCTGCAAATGTCCTCCCTCAAGAGTGAAGATACAGCGCTCTATTACTGCACCAGGGGATACAGTCCCTATAGTTACGCGATGGATTATTGGGGACAAGGGACTACTGTGACAGTAAGCAGTTCAGGTGGTGGGAGTGGCGGTGGTGGCTCTGGAGGCGGG…
Peptide1	TCATTTCCTTATAATTGGCTTTATGCGGCGGGCATTGTGTGGTGCGG
Peptide2	TCATTTCCTTATAATTGGCTTTATGCGGCGGGCAGCATGTGGTGCGG
Peptide3	TGTTCTGGGGAGAGAGGAATGGTCTACGTCTTACTGGG

### Sheet: gRNAs
Name	Sequence
gGFP-Top	CACCGTGAACCGCATCGAGCTGAA
gGFP-Bottom	AAACTTCAGCTCGATGCGGTTCAC
gNT-Top	CACCGGCGCTTCCGCGGCCCGTTCAA
gNT-Bottom	AAACTTGAACGGGCCGCGGAAGCGCC
gRPL9-Top	CACCGAGGGCTTCCGTTACAAGATG
gRPL9-Bottom	AAACCATCTTGTAACGGAAGCCCTC

### Sheet: qPCR Primers
Name	Sequence
GFP-F	AAGGGCATCGACTTCAAGGA
GFP-R	GGCGGATCTTGAAGTTCACC
GAPDH-F	AGCCACATCGCTCAGACAC
GAPDH-R	GCCCAATACGACCAAATC
